# Nucleophagy is promoted by two autophagy receptors and inhibited by chromatin-nuclear envelope tethering in fission yeast

**DOI:** 10.1101/2025.04.09.648038

**Authors:** Zhu-Hui Ma, Zhao-Qian Pan, Zhao-Di Jiang, Guang-Can Shao, Yu Hua, Fang Suo, Chen-Xi Zou, Yi-Feng Jiang, Meng-Qiu Dong, Li-Lin Du

## Abstract

Selective autophagy of the nucleus, known as nucleophagy, targets nuclear components for degradation. The molecular mechanisms underlying nucleophagy remain inadequately understood. In this study, we identify a nucleophagy receptor, Npr1, in the fission yeast *Schizosaccharomyces pombe*. Npr1 is an Atg8-binding multi-transmembrane protein localized to the outer nuclear membrane. It functions redundantly with another autophagy receptor Epr1 to promote nitrogen starvation-induced nucleophagy. In the absence of both Npr1 and Epr1, starved cells exhibit abnormal nuclear morphology and reduced survival. During nucleophagy, the nuclear envelope (NE) forms outward protrusions where Atg8 co-localizes with Npr1 and/or Epr1. These protrusions subsequently detach from the NE, resulting in the formation of autophagosomes that contain nucleophagy cargo. Notably, artificially enhancing chromatin association with the inner nuclear membrane leads to NE protrusions that fail to detach, thereby aborting nucleophagy. Our findings provide mechanistic insights into nucleophagy and suggest that abortive nucleophagy protects chromatin from degradation.
