## Supplementary Table 2 for "Nucleophagy is promoted by two autophagy receptors and inhibited by chromatin-nuclear envelope tethering in fission yeast"

### Sheet: Sheet1
Strain	Alias	Mating type	Genotype	Use	Source
DY51166	ZH2974	h+	leu1-32 his3-D1 ura4+::P41nmt1-pus1-mECitrine-Scer\T.ADH1:natMX	Fig. 1A, S1A, 3A-C, S3A-B, S3E, 5D, 6A, S6D, 7B, 7D, S7B-G	This study
DY51167	ZH3925	h+	leu1-32 his3-D1 atg5Δ::kanMX ura4+::P41nmt1-pus1-mECitrine-Scer\T.ADH1:natMX	Fig. 1A, 3A-C, S3A-B, S3E, 5D, 6A, S6D, 7B, 7D, S7B-C, S7E-F	This study
DY51168	ZH5684	h+	leu1-32 his3-D1 ura4+::P41nmt1-mECitrine-bqt4-Scer\T.ADH1:natMX	Fig. 1B, S1A, 3A-B , 5A, S5A	This study
DY51169	ZH5693	h+	leu1-32 his3-D1 atg5Δ::kanMX ura4+::P41nmt1-mECitrine-bqt4-Scer\T.ADH1:natMX	Fig. 1B, 3A-B, 5A, S5A	This study
DY51170	ZH3936	h+	leu1-32 his3-D1 ura4+::P41nmt1-mECitrine-nup82-Scer\T.ADH1:natMX	Fig. 1C, S1A, 3A, S6A	This study
DY51171	ZH3944	h+	leu1-32 his3-D1 atg5Δ::kanMX ura4+::P41nmt1-mECitrine-nup82-Scer\T.ADH1:natMX	Fig. 1C, 3A, S6A	This study
DY51172	ZH4534	h+	leu1-32 his3-D1 ura4+::P41nmt1-Ker1-mECitrine-Scer\T.ADH1:natMX	Fig. 1D, S1A, 3A	This study
DY51173	ZH4416	h+	leu1-32 his3-D1 atg5Δ::kanMX ura4+::P41nmt1-Ker1-mECitrine-Scer\T.ADH1:natMX	Fig. 1D, 3A	This study
DY51174	ZH7798	h+	leu1-32 his3-D1 ura4+::P41nmt1-h4-mECitrine-Scer\T.ADH1:natMX	Fig. 1E, S1A	This study
DY51175	ZH7806	h+	leu1-32 his3-D1 atg5Δ::kanMX ura4+::P41nmt1-h4-mECitrine-Scer\T.ADH1:natMX	Fig. 1E	This study
DY51176	ZH347	h+	his3-D1 leu1+::pDUAL\P41nmt1-TurboID-mCherry:leu1-32	Fig. 2A	This study
DY51177	ZH476	h−	his3-D1 leu1+::pDUAL\P41nmt1-TurboID-mCherry-atg8:leu1-32	Fig. 2A	This study
DY51178	ZH7551	h+	leu1-32 his3-D1 npr1Δ::hphMX lys3+::P41nmt1-npr1-mCherry-Scer\T.ADH1:bsdMX ura4+::P41nmt1-mECitrine-Atg8 Scer\T.ADH1:natMX	Fig. 2B	This study
DY51179	ZH7553	h+	leu1-32 his3-D1 npr1Δ::hphMX lys3+::P41nmt1-npr1-W22A,V25A-mCherry-Scer\T.ADH1:bsdMX ura4+::P41nmt1-mECitrine-Atg8-Scer\T.ADH1:natMX	Fig. 2B	This study
DY51180	ZH6697	h+	leu1-32 ura4+::P41nmt1-mCherry-bqt4-Scer\T.ADH1:natMX npr1-mECitrine::kanMX	Fig. 2D, 6B-C	This study
DY51181	ZH8709	h+	leu1-32 his3-D1 lys3+::P.npr1-npr1-mCherry-Scer\T.ADH1:bsdMX nup189-mECitrine::kanMX	Fig. 2E	This study
DY51182	ZH7766	h+	leu1-32 his3-D1 npr1Δ::hphMX ura4+::P41nmt1-ymScarlet2I-Atg8-Scer\T.ADH1:natMX his5+::P.npr1-npr1-mECitrine-Scer\T.ADH1:kanMX lys3+::P41nmt1-mTurquoise2-bqt4-Scer\T.ADH1:bsdMX	Fig. 2H	This study
DY51183	ZH7768	h+	leu1-32 his3-D1 npr1Δ::hphMX ura4+::P41nmt1-ymScarlet2I-Atg8-Scer\T.ADH1:natMX his5+::P.npr1-npr1-W22A,V25A-mECitrine-Scer\T.ADH1:kanMX lys3+::P41nmt1-mTurquoise2-bqt4-Scer\T.ADH1:bsdMX	Fig. 2H	This study
DY51184	ZH9339	h+	leu1-32 npr1Δ::hphMX lys3+::P81nmt1-cpy1-mCherry-Scer\T.ADH1:bsdMX his5+::P.npr1-npr1-W22A,V25A-mECitrine-Scer\T.ADH1:kanMX	Fig. 2I	This study
DY51185	ZH5194	h+	leu1-32 his3-D1 npr1Δ::hphMX his5+::P.npr1-npr1-mECitrine-Scer\T.ADH1:kanMX	Fig. 2J	This study
DY51186	ZH5380	h+	leu1-32 his3-D1 npr1Δ::hphMX his5+::P.npr1-npr1-W22A,V25A-mECitrine-Scer\T.ADH1:kanMX	Fig. 2J	This study
DY51187	ZH7707	h+	leu1-32 his3-D1 ura4+::P41nmt1-erg11-7×GFP11-Scer\T.ADH1:natMX his5+::Padh1-sum3-GFP1-10-mCherry-Scer\T.ADH1:kanMX	Fig. S2B	This study
DY51188	ZH7713	h+	leu1-32 his3-D1 ura4+::P41nmt1-erg11-7×GFP11-Scer\T.ADH1:natMX his5+::Padh1-gbs1(1-496)-GFP1-10-mCherry-gbs1(497-506)-Scer\T.ADH1:kanMX	Fig. S2B	This study
DY51189	ZH7715	h+	leu1-32 his3-D1 ura4+::P41nmt1-7×GFP11-erg11-Scer\T.ADH1:natMX his5+::Padh1-sum3-GFP1-10-mCherry-Scer\T.ADH1:kanMX	Fig. S2B	This study
DY51190	ZH7721	h+	leu1-32 his3-D1 ura4+::P41nmt1-7×GFP11-erg11-Scer\T.ADH1:natMX his5+::Padh1-gbs1(1-496)-GFP1-10-mCherry-gbs1(497-506)-Scer\T.ADH1:kanMX	Fig. S2B	This study
DY51191	ZH7723	h+	leu1-32 his3-D1 ura4+::P41nmt1-npr1-7×GFP11-Scer\T.ADH1:natMX his5+::Padh1-sum3-GFP1-10-mCherry-Scer\T.ADH1:kanMX	Fig. S2B	This study
DY51192	ZH7729	h+	leu1-32 his3-D1 ura4+::P41nmt1-npr1-7×GFP11-Scer\T.ADH1:natMX his5+::Padh1-gbs1(1-496)-GFP1-10-mCherry-gbs1(497-506)-Scer\T.ADH1:kanMX	Fig. S2B	This study
DY51193	ZH7731	h+	leu1-32 his3-D1 ura4+::P41nmt1-7×GFP11-npr1-Scer\T.ADH1:natMX his5+::Padh1-sum3-GFP1-10-mCherry-Scer\T.ADH1:kanMX	Fig. S2B	This study
DY51194	ZH7737	h+	leu1-32 his3-D1 ura4+::P41nmt1-7×GFP11-npr1-Scer\T.ADH1:natMX his5+::Padh1-gbs1(1-496)-GFP1-10-mCherry-gbs1(497-506)-Scer\T.ADH1:kanMX	Fig. S2B	This study
DY51195	ZH6392	h+	leu1-32 his3-D1 lys3+::Pnmt1-npr1-mECitrine-MTn-Scer\T.ADH1:bsdMX	Fig. S2C	This study
DY51196	ZH3420	h−	leu1-32 his3-D1 epr1Δ::kanMX ura4+::P41nmt1-pus1-mECitrine-Scer\T.ADH1:natMX	Fig. 3A-C, S3B, S3E, 5D	This study
DY51197	ZH3920	h+	leu1-32 his3-D1 npr1Δ::hphMX ura4+::P41nmt1-pus1-mECitrine-Scer\T.ADH1:natMX	Fig. 3A-C, S3B, S3E, 5D	This study
DY51198	ZH3922	h−	leu1-32 his3-D1 epr1Δ::kanMX npr1Δ::hphMX ura4+::P41nmt1-pus1-mECitrine-Scer\T.ADH1:natMX	Fig. 3A-C, S3B, S3E, 5D	This study
DY51199	ZH5686	h−	leu1-32 his3-D1 epr1Δ::kanMX ura4+::P41nmt1-mECitrine-bqt4-Scer\T.ADH1:natMX	Fig. 3A-B, 5A, S5A	This study
DY51200	ZH5688	h+	leu1-32 his3-D1 npr1Δ::hphMX ura4+::P41nmt1-mECitrine-bqt4-Scer\T.ADH1:natMX	Fig. 3A-B, 5A, S5A	This study
DY51201	ZH5690	h−	leu1-32 his3-D1 epr1Δ::kanMX npr1Δ::hphMX ura4+::P41nmt1-mECitrine-bqt4-Scer\T.ADH1:natMX	Fig. 3A-B, 5A, S5A	This study
DY51202	ZH4410	h−	leu1-32 his3-D1 epr1Δ::kanMX ura4+::P41nmt1-ker1-mECitrine-Scer\T.ADH1:natMX	Fig. 3A	This study
DY51203	ZH4411	h+	leu1-32 his3-D1 npr1Δ::hphMX ura4+::P41nmt1-ker1-mECitrine-Scer\T.ADH1:natMX	Fig. 3A	This study
DY51204	ZH4413	h−	leu1-32 his3-D1 epr1Δ::kanMX npr1Δ::hphMX ura4+::P41nmt1-ker1-mECitrine-Scer\T.ADH1:natMX	Fig. 3A	This study
DY51205	ZH3938	h−	leu1-32 his3-D1 epr1Δ::kanMX ura4+::P41nmt1-mECitrine-nup82-Scer\T.ADH1:natMX	Fig. 3A	This study
DY51206	ZH3941	h+	leu1-32 his3-D1 npr1Δ::hphMX ura4+::P41nmt1-mECitrine-nup82-Scer\T.ADH1:natMX	Fig. 3A	This study
DY51207	ZH3942	h−	leu1-32 his3-D1 epr1Δ::kanMX npr1Δ::hphMX ura4+::P41nmt1-mECitrine-nup82-Scer\T.ADH1:natMX	Fig. 3A	This study
DY51208	ZH4331	h−	leu1-32 his3-D1 epr1Δ::kanMX npr1Δ::hphMX lys3+::P81nmt1-epr1-mCherry-Scer\T.ADH1:bsdMX ura4+::P41nmt1-pus1-mECitrine-Scer\T.ADH1:natMX	Fig. 3B, S3B, 5D	This study
DY51209	ZH7320	h−	leu1-32 his3-D1 epr1Δ::kanMX npr1Δ::hphMX lys3+::P81nmt1-epr1-F352A,V355A-mCherry-Scer\T.ADH1:bsdMX ura4+::P41nmt1-pus1-mECitrine-Scer\T.ADH1:natMX	Fig. 3B, S3B, 5D	This study
DY51210	ZH4326	h−	leu1-32 his3-D1 epr1Δ::kanMX npr1Δ::hphMX lys3+::P.npr1-npr1-mCherry-Scer\T.ADH1:bsdMX ura4+::P41nmt1-pus1-mECitrine-Scer\T.ADH1:natMX	Fig. 3B-C, S3B, S3E, 5D	This study
DY51211	ZH4729	h−	leu1-32 his3-D1 epr1Δ::kanMX npr1Δ::hphMX lys3+::P.npr1-npr1-W22A,V25A-mCherry-Scer\T.ADH1:bsdMX ura4+::P41nmt1-mECitrine-bqt4-Scer\T.ADH1:natMX	Fig. 3B, S3B, 5D	This study
DY51212	ZH7315	h−	leu1-32 his3-D1 epr1Δ::kanMX npr1Δ::hphMX ura4+::P41nmt1-mECitrine-bqt4-Scer\T.ADH1:natMX lys3+::P81nmt1-epr1-mCherry-Scer\T.ADH1:bsdMX	Fig. 3B, 5A, S5A	This study
DY51213	ZH7316	h−	leu1-32 his3-D1 epr1Δ::kanMX npr1Δ::hphMX ura4+::P41nmt1-mECitrine-bqt4-Scer\T.ADH1:natMX lys3+::P81nmt1-epr1-F352A,V355A)-mCherry-Scer\T.ADH1:bsdMX	Fig. 3B, 5A, S5A	This study
DY51214	ZH7309	h−	leu1-32 his3-D1 epr1Δ::kanMX npr1Δ::hphMX ura4+::P41nmt1-mECitrine-bqt4-Scer\T.ADH1:natMX lys3+::P.npr1-npr1-mCherry-Scer\T.ADH1:bsdMX	Fig. 3B, 5A, S5A	This study
DY51215	ZH7311	h−	leu1-32 his3-D1 epr1Δ::kanMX npr1Δ::hphMX ura4+::P41nmt1-mECitrine-bqt4-Scer\T.ADH1:natMX lys3+::P.npr1-npr1-W22A,V25A-mCherry-Scer\T.ADH1:bsdMX	Fig. 3B, 5A, S5A	This study
DY51216	ZH5584	h−	leu1-32 his3-D1 epr1Δ::kanMX npr1Δ::hphMX lys3+::P41nmt1-AIMart-npr1(30-244)-mCherry-Scer\T.ADH1:bsdMX ura4+::P41nmt1-pus1-mECitrine-Scer\T.ADH1:natMX	Fig. 3C, S3E	This study
DY51217	ZH5592	h−	leu1-32 his3-D1 epr1Δ::kanMX npr1Δ::hphMX lys3+::P41nmt1-AIMart-mCherry-kms1-Scer\T.ADH1:bsdMX ura4+::P41nmt1-pus1-mECitrine-Scer\T.ADH1:natMX	Fig. 3C, S3E	This study
DY51218	ZH5594	h−	leu1-32 his3-D1 epr1Δ::kanMX npr1Δ::hphMX lys3+::P41nmt1-erg11-AIMart-mCherry-Scer\T.ADH1:bsdMX ura4+::P41nmt1-pus1-mECitrine-Scer\T.ADH1:natMX	Fig. 3C, S3E	This study
DY51219	ZH5588	h−	leu1-32 his3-D1 epr1Δ::kanMX npr1Δ::hphMX lys3+::P41nmt1-AIMart-man1-mCherry-Scer\T.ADH1:bsdMX ura4+::P41nmt1-pus1-mECitrine-Scer\T.ADH1:natMX	Fig. S3E	This study
DY51220	ZH5914	h−	leu1-32 his3-D1 epr1Δ::kanMX npr1Δ::hphMX lys3+::P41nmt1-rtn1-AIMart-mCherry-Scer\T.ADH1:bsdMX ura4+::P41nmt1-pus1-mECitrine-Scer\T.ADH1:natMX	Fig. S3E	This study
DY51221	ZH5590	h−	leu1-32 his3-D1 epr1Δ::kanMX npr1Δ::hphMX lys3+::P41nmt1-mCherry-kms1-AIMart-Scer\T.ADH1:bsdMX ura4+::P41nmt1-pus1-mECitrine-Scer\T.ADH1:natMX	Fig. S3E	This study
DY51222	ZH5596	h−	leu1-32 his3-D1 epr1Δ::kanMX npr1Δ::hphMX lys3+::P41nmt1-AIMart-erg11-mCherry-Scer\T.ADH1:bsdMX ura4+::P41nmt1-pus1-mECitrine-Scer\T.ADH1:natMX	Fig. S3E	This study
DY51223	ZH5598	h−	leu1-32 his3-D1 epr1Δ::kanMX npr1Δ::hphMX lys3+::P41nmt1-AIMart-mCherry-Scer\T.ADH1:bsdMX ura4+::P41nmt1-pus1-mECitrine-Scer\T.ADH1:natMX	Fig. S3E	This study
DY51224	ZH5393	h+	leu1-32 his3-D1 his5+::P41nmt1-npr1-mCherry-Scer\T.ADH1:kanMX ura4+::P41nmt1-pus1-mECitrine-Scer\T.ADH1:natMX	Fig. S3A	This study
DY51225	ZH3898	h+	leu1-32 his3-D1 ura4+::P41nmt1-rtn1-mECitrine-Scer\T.ADH1:natMX	Fig. S3C-D, S6B	This study
DY51226	ZH3900	h−	leu1-32 his3-D1 epr1Δ::kanMX ura4+::P41nmt1-rtn1-mECitrine-Scer\T.ADH1:natMX	Fig. S3D	This study
DY51227	ZH4335	h−	leu1-32 his3-D1 epr1Δ::kanMX lys3+::P41nmt1-npr1-mCherry-Scer\T.ADH1:bsdMX ura4+::P41nmt1-rtn1-mECitrine-Scer\T.ADH1:natMX	Fig. S3D	This study
DY51228	ZH4337	h−	leu1-32 his3-D1 epr1Δ::kanMX lys3+::P.npr1-npr1-mCherry-Scer\T.ADH1:bsdMX ura4+::P41nmt1-rtn1-mECitrine-Scer\T.ADH1:natMX	Fig. S3D	This study
DY51229	ZH4341	h−	leu1-32 his3-D1 epr1Δ::kanMX lys3+::P41nmt1-epr1-mCherry-Scer\T.ADH1:bsdMX ura4+::P41nmt1-rtn1-mECitrine-Scer\T.ADH1:natMX	Fig. S3D	This study
DY51230	ZH4343	h−	leu1-32 his3-D1 epr1Δ::kanMX lys3+::P81nmt1-epr1-mCherry-Scer\T.ADH1:bsdMX ura4+::P41nmt1-rtn1-mECitrine-Scer\T.ADH1:natMX	Fig. S3D	This study
DY51231	ZH3902	h+	leu1-32 his3-D1 npr1Δ::hphMX ura4+::P41nmt1-rtn1-mECitrine-Scer\T.ADH1:natMX	Fig. S3D	This study
DY51232	ZH3904	h−	leu1-32 his3-D1 epr1Δ::kanMX npr1Δ::hphMX ura4+::P41nmt1-rtn1-mECitrine-Scer\T.ADH1:natMX	Fig. S3D	This study
DY51233	ZH4347	h−	leu1-32 his3-D1 epr1Δ::kanMX npr1Δ::hphMX lys3+::P41nmt1-npr1-mCherry-Scer\T.ADH1:bsdMX ura4+::P41nmt1-rtn1-mECitrine-Scer\T.ADH1:natMX	Fig. S3D	This study
DY51234	ZH4349	h−	leu1-32 his3-D1 epr1Δ::kanMX npr1Δ::hphMX lys3+::P.npr1-npr1-mCherry-Scer\T.ADH1:bsdMX ura4+::P41nmt1-rtn1-mECitrine-Scer\T.ADH1:natMX	Fig. S3D	This study
DY51235	ZH4353	h−	leu1-32 his3-D1 epr1Δ::kanMX npr1Δ::hphMX lys3+::P41nmt1-epr1-mCherry-Scer\T.ADH1:bsdMX ura4+::P41nmt1-rtn1-mECitrine-Scer\T.ADH1:natMX	Fig. S3D	This study
DY51236	ZH4355	h−	leu1-32 his3-D1 epr1Δ::kanMX npr1Δ::hphMX lys3+::P81nmt1-epr1-mCherry-Scer\T.ADH1:bsdMX ura4+::P41nmt1-rtn1-mECitrine-Scer\T.ADH1:natMX	Fig. S3D	This study
DY51237	ZH3167	h+	leu1-32 his3-D1 atg5Δ::kanMX ura4+::P41nmt1-rtn1-mECitrine-Scer\T.ADH1:natMX	Fig. S3D, S6B	This study
DY51238	ZH7593	h?	leu1-32 his3-D1 lys3+::P81nmt1-Epr1-mScarlet2I-Scer\T.ADH1:bsdMX ura4+::P41nmt1-mECitrine-Atg8-Scer\T.ADH1:natMX ade6+::P.npr1-npr1-mTurquoise2-Scer\T.ADH1:hphMX	Fig. 4A-E, S4E-G	This study
DY51239	ZH7268	h+	leu1-32 his3-D1 lys3+::P.npr1-npr1-mCherry-Scer\T.ADH1:bsdMX ura4+::P41nmt1-mECitrine-bqt4-Scer\T.ADH1:natMX	Fig. 4F-J, S4S, 6G-H, S6H	This study
DY51240	ZH1754	h−	leu1-32 npr1-mECitrine::kanMX	Fig. 4K	This study
DY51241	ZH8188	h?	leu1-32 his3-D1 lys3+::P41nmt1-erg11-mCherry-Scer\T.ADH1:bsdMX ura4+::P41nmt1-mECitrine-atg8-Scer\T.ADH1:natMX	Fig. S4A-B	This study
DY51242	ZH8186	h−	leu1-32 his3-D1 epr1Δ::kanMX npr1Δ::hphMX lys3+::P41nmt1-erg11-mCherry-Scer\T.ADH1:bsdMX ura4+::P41nmt1-mECitrine-atg8-Scer\T.ADH1:natMX	Fig. S4A-B	This study
DY51243	ZH8466	h+	ura4-D18 lys3+::P.npr1-npr1-mCherry-Scer\T.ADH1:bsdMX leu1+::atg17-YFH:leu1-32	Fig. S4C	This study
DY51244	ZH8464	h+	ura4-D18 atg8Δ::hphMX lys3+::P.npr1-npr1-mCherry-Scer\T.ADH1:bsdMX leu1+::atg17-YFH:leu1-32	Fig. S4C	This study
DY51245	ZH8462	h+	ura4-D18 lys3+::P81nmt1-epr1-mCherry-Scer\T.ADH1:bsdMX leu1+::atg17-YFH:leu1-32	Fig. S4D	This study
DY51246	ZH8460	h+	ura4-D18 atg8Δ::hphMX lys3+::P81nmt1-epr1-mCherry-Scer\T.ADH1:bsdMX leu1+::atg17-YFH:leu1-32	Fig. S4D	This study
DY51247	ZH9312	h−	leu1-32 npr1-mCherry::kanMX ura4+::P41nmt1-mECitrine-bqt4:natMX lys3+::P41nmt1-pus1-mTurquoise2-Scer\T.ADH1:bsdMX	Fig. S4H	This study
DY51248	ZH7476	h+	leu1-32 his3-D1 lys3+::P81nmt1-epr1-ymScarlet2I-Scer\T.ADH1:bsdMX ura4+::P41nmt1-mECitrine-bqt4:natMX	Fig. S4I-M	This study
DY51249	ZH8279	h+	leu1-32 his3-D1 ade6+::P41nmt1-ymScarlet2I-atg8-Scer\T.ADH1:hphMX ura4+::P41nmt1-mECitrine-bqt4-Scer\T.ADH1:natMX	Fig. S4N-R	This study
DY51250	ZH9337	h−	leu1-32 his3-D1 epr1Δ::kanMX npr1Δ::hphMX lys3+::P41nmt1-ymScarlet2I-atg8-Scer\T.ADH1:bsdMX ura4+::P41nmt1-mECitrine-bqt4-Scer\T.ADH1:natMX	Fig. S4O	This study
DY51251	ZH7910	h+	leu1-32 his3-D1 lys3+::P41nmt1-mCherry-bqt4-Scer\T.ADH1:bsdMX ura4+::P41nmt1-pus1-mECitrine-Scer\T.ADH1:natMX	Fig. 5B	This study
DY51252	ZH7912	h−	leu1-32 his3-D1 epr1Δ::kanMX npr1Δ::hphMX lys3+::P41nmt1-mCherry-bqt4-Scer\T.ADH1:bsdMX ura4+::P41nmt1-pus1-mECitrine-Scer\T.ADH1:natMX	Fig. 5B	This study
DY51253	ZH7914	h+	leu1-32 his3-D1 atg5Δ::kanMX lys3+::P41nmt1-mCherry-bqt4-Scer\T.ADH1:bsdMX ura4+::P41nmt1-pus1-mECitrine-Scer\T.ADH1:natMX	Fig. 5B	This study
DY51254	ZH8142	h+	leu1-32 his3-D1 lys3+::P41nmt1-mCherry-bqt4-Scer\T.ADH1:bsdMX ura4+::P41nmt1-pus1-mECitrine-Scer\T.ADH1:natMX ade6+::P81nmt1-cpy1-mTurquoise2-Scer\T.ADH1:hphMX	Fig. 5C	This study
DY51255	ZH8144	h+	leu1-32 his3-D1 atg5Δ::kanMX lys3+::P41nmt1-mCherry-bqt4-Scer\T.ADH1:bsdMX ura4+::P41nmt1-pus1-mECitrine-Scer\T.ADH1:natMX ade6+::P81nmt1-cpy1-mTurquoise2-Scer\T.ADH1:hphMX	Fig. 5C	This study
DY51256	ZH8133	h?	leu1-32 his3-D1 epr1Δ::kanMX npr1Δ::hphMX lys3+::P41nmt1-mCherry-bqt4-Scer\T.ADH1:bsdMX ura4+::P41nmt1-pus1-mECitrine-Scer\T.ADH1:natMX ade6+::P81nmt1-cpy1-mTurquoise2-Scer\T.ADH1:hphMX	Fig. 5C	This study
DY51257	ZH6616	h+	leu1-32 his3-D1 his5+::P41nmt1-npr1-mECitrine-Scer\T.ADH1:kanMX	Fig. 6A	This study
DY51258	ZH2404	h?	leu1-32 atg5Δ::natMX his5+::P41nmt1-npr1-mECitrine-Scer\T.ADH1:kanMX	Fig. 6A	This study
DY51259	ZH5560	h+	leu1-32 his3-D1 his5+::P41nmt1-lem2-mCherry-Scer\T.ADH1:kanMX ura4+::P41nmt1-npr1-mECitrine-Scer\T.ADH1:natMX	Fig. 6A	This study
DY51260	ZH7210	h+	leu1-32 his3-D1 his5+::P41nmt1-lem2-mCherry-Scer\T.ADH1:kanMX ura4+::P41nmt1-pus1-mECitrine-Scer\T.ADH1:natMX	Fig. 6A, S6D, 7B, 7D,	This study
DY51261	ZH9340	h?	leu1-32 atg5Δ::natMX lys3+::P41nmt1-mCherry-bqt4-Scer\T.ADH1:bsdMX npr1-mECitrine::kanMX	Fig. 6B	This study
DY51262	ZH9343	h+	leu1-32 ura4+::P41nmt1-mCherry-bqt4-Scer\T.ADH1:natMX npr1-mECitrine::kanMX ade6+::P41nmt1-lem2-mTurquoise2-Scer\T.ADH1:hphMX	Fig. 6B	This study
DY51263	ZH9290	h−	leu1-32 ade6+::P41nmt1-lem2-mCherry-Scer\T.ADH1:hphMX npr1-mECitrine::kanMX	Fig. 6C	This study
DY51264	ZH3370	h?	leu1-32 npr1-mCherry::kanMX ura4+::P41nmt1-lem2-mECitrine-Scer\T.ADH1:natMX	Fig. 6D, S7G	This study
DY51265	ZH6525	h−	leu1-32 npr1-mCherry::kanMX ura4+::P41nmt1-mECitrine-bqt4-Scer\T.ADH1:natMX lys3+::P41nmt1-lem2-mTurquoise2-Scer\T.ADH1:bsdMX	Fig. 6E-H, S6H	This study
DY51266	ZH7884	h+	leu1-32 his3-D1 his5+::P41nmt1-lem2-mCherry-Scer\T.ADH1:kanMX ura4+::P41nmt1-mECitrine-nup82-Scer\T.ADH1:natMX	Fig. S6A	This study
DY51267	ZH7838	h+	leu1-32 his3-D1 his5+::P41nmt1-lem2-mCherry-Scer\T.ADH1:kanMX ura4+::P41nmt1-rtn1-mECitrine-Scer\T.ADH1:natMX	Fig. S6B	This study
DY51268	ZH7984	h+	leu1-32 his3-D1 ura4+::P41nmt1-epr1-mECitrine-Scer\T.ADH1:natMX	Fig. S6C	This study
DY51269	ZH7986	h+	leu1-32 his3-D1 atg5Δ::kanMX ura4+::P41nmt1-epr1-mECitrine-Scer\T.ADH1:natMX	Fig. S6C	This study
DY51270	ZH7988	h+	leu1-32 his3-D1 his5+::P41nmt1-lem2-mCherry-Scer\T.ADH1:kanMX ura4+::P41nmt1-epr1-mECitrine-Scer\T.ADH1:natMX	Fig. S6C	This study
DY51271	ZH8705	h+	leu1-32 his3-D1 lem2-mCherry::kanMX ura4+::P41nmt1-pus1-mECitrine-Scer\T.ADH1:natMX	Fig. S6D-E	This study
DY51272	ZH7882	h+	leu1-32 his3-D1 his5+::P81nmt1-lem2-mCherry-Scer\T.ADH1:kanMX ura4+::P41nmt1-pus1-mECitrine-Scer\T.ADH1:natMX	Fig. S6D-E	This study
DY51273	ZH7874	h+	leu1-32 his3-D1 his5+::P.adf1-lem2-mCherry-Scer\T.ADH1:kanMX ura4+::P41nmt1-pus1-mECitrine-Scer\T.ADH1:natMX	Fig. S6D-E	This study
DY51274	ZH7876	h+	leu1-32 his3-D1 his5+::P.cyc1-lem2-mCherry-Scer\T.ADH1:kanMX ura4+::P41nmt1-pus1-mECitrine-Scer\T.ADH1:natMX	Fig. S6D	This study
DY51275	ZH6521	h−	leu1-32 npr1-mCherry::kanMX ura4+::P41nmt1-pus1-mECitrine-Scer\T.ADH1:natMX lys3+::P41nmt1-lem2-mTurquoise2-Scer\T.ADH1:bsdMX	Fig. S6F	This study
DY51276	ZH6527	h−	leu1-32 npr1-mCherry::kanMX ura4+::P41nmt1-mECitrine-atg8-Scer\T.ADH1:natMX lys3+::P41nmt1-lem2-mTurquoise2-Scer\T.ADH1:bsdMX	Fig. S6I-L	This study
DY51277	ZH6986	h+	leu1-32 his3-D1 lys3+::P41nmt1-lem2(1-60)-mCherry-Scer\T.ADH1:bsdMX ura4+::P41nmt1-pus1-mECitrine-Scer\T.ADH1:natMX	Fig. 7B	This study
DY51278	ZH6990	h+	leu1-32 his3-D1 lys3+::P41nmt1-lem2(261-279)-mCherry-Scer\T.ADH1:bsdMX ura4+::P41nmt1-pus1-mECitrine-Scer\T.ADH1:natMX	Fig. 7B	This study
DY51279	ZH6988	h+	leu1-32 his3-D1 lys3+::P41nmt1-lem2(1-60,261-279)-mCherry-Scer\T.ADH1:bsdMX ura4+::P41nmt1-pus1-mECitrine-Scer\T.ADH1:natMX	Fig. 7B	This study
DY51280	ZH8766	h+	leu1-32 his3-D1 lys3+::P41nmt1-lem2(1-60)-mCherry-bqt4(412-432)-Scer\T.ADH1:bsdMX ura4+::P41nmt1-pus1-mECitrine-Scer\T.ADH1:natMX	Fig. 7D, S7D	This study
DY51281	ZH8398	h+	leu1-32 his3-D1 lys3+::P41nmt1-SV40\NLS-bdf1(66-208)-mCherry-bqt4(412-432)-Scer\T.ADH1:bsdMX ura4+::P41nmt1-pus1-mECitrine-Scer\T.ADH1:natMX	Fig. 7D, S7D	This study
DY51282	ZH8762	h+	leu1-32 his3-D1 lys3+::P41nmt1-SV40\NLS-bdf1(66-208)-Y123F-mCherry-bqt4(412-432)-Scer\T.ADH1:bsdMX ura4+::P41nmt1-pus1-mECitrine-Scer\T.ADH1:natMX	Fig. 7D, S7D	This study
DY51283	ZH8422	h+	leu1-32 his3-D1 lys3+::P41nmt1-SV40\NLS-Ssol\sso7d-mCherry-bqt4(412-432)-Scer\T.ADH1:bsdMX ura4+::P41nmt1-pus1-mECitrine-Scer\T.ADH1:natMX	Fig. 7D, S7C-D	This study
DY51284	ZH8764	h+	leu1-32 his3-D1 lys3+::P41nmt1-SV40\NLS-Ssol\sso7d-W24A,R43E-mCherry-bqt4(412-432)-Scer\T.ADH1:bsdMX ura4+::P41nmt1-pus1-mECitrine-Scer\T.ADH1:natMX	Fig. 7D, S7D	This study
DY51285	ZH9292	h−	leu1-32 npr1-mCherry::kanMX lys3+::P41nmt1-h3-mECitrine-Scer\T.ADH1:bsdMX ade6+::P41nmt1-mTurquoise2-bqt4-Scer\T.ADH1:hphMX	Fig. 7E	This study
DY51286	ZH9295	h−	leu1-32 npr1-mCherry::kanMX lys3+::P41nmt1-h3-mECitrine-Scer\T.ADH1:bsdMX ade6+::P41nmt1-mTurquoise2-bqt4-Scer\T.ADH1:hphMX ura4+::P41nmt1-lem2-Scer\T.ADH1:natMX	Fig. 7E	This study
DY51287	ZH9297	h−	leu1-32 npr1-mCherry::kanMX lys3+::P41nmt1-h3-mECitrine-Scer\T.ADH1:bsdMX ade6+::P41nmt1-mTurquoise2-bqt4-Scer\T.ADH1:hphMX ura4+::P41nmt1-SV40\NLS-Ssol\sso7d-h2NLS-LR2-WALP23-Scer\T.ADH1:natMX	Fig. 7E	This study
DY51288	ZH9301	h−	leu1-32 npr1-mCherry::kanMX lys3+::P41nmt1-h3-mECitrine-Scer\T.ADH1:bsdMX ade6+::P41nmt1-mTurquoise2-bqt4-Scer\T.ADH1:hphMX ura4+::P41nmt1-SV40\NLS-Ssol\sso7d-W24A,R43E-h2NLS-LR2-WALP23-Scer\T.ADH1:natMX	Fig. 7E	This study
DY51289	ZH4032	h−	leu1-32 npr1-mCherry::kanMX ura4+::P41nmt1-lem2(1-574)-mECitrine-Scer\T.ADH1:natMX	Fig. S7A	This study
DY51290	ZH4014	h−	leu1-32 npr1-mCherry::kanMX ura4+::P41nmt1-lem2(1-345)-mECitrine-Scer\T.ADH1:natMX	Fig. S7A	This study
DY51291	ZH4020	h−	leu1-32 npr1-mCherry::kanMX ura4+::P41nmt1-lem2(1-313)-mECitrine-Scer\T.ADH1:natMX	Fig. S7A	This study
DY51292	ZH4538	h−	leu1-32 npr1-mCherry::kanMX ura4+::P41nmt1-lem2(1-307)-mECitrine-Scer\T.ADH1:natMX	Fig. S7A	This study
DY51293	ZH4923	h−	leu1-32 npr1-mCherry::kanMX ura4+::P41nmt1-lem2(1-279)-mECitrine-Scer\T.ADH1:natMX	Fig. S7A	This study
DY51294	ZH4038	h−	leu1-32 npr1-mCherry::kanMX ura4+::P41nmt1-lem2(1-199)-mECitrine-Scer\T.ADH1:natMX	Fig. S7A	This study
DY51295	ZH4026	h−	leu1-32 npr1-mCherry::kanMX ura4+::P41nmt1-lem2(1-60)-mECitrine-Scer\T.ADH1:natMX	Fig. S7A	This study
DY51296	ZH4922	h−	leu1-32 npr1-mCherry::kanMX ura4+::P41nmt1-lem2(61-688)-mECitrine-Scer\T.ADH1:natMX	Fig. S7A	This study
DY51297	ZH4056	h−	leu1-32 npr1-mCherry::kanMX ura4+::P41nmt1-lem2(340-547)-mECitrine-Scer\T.ADH1:natMX	Fig. S7A	This study
DY51298	ZH4050	h−	leu1-32 npr1-mCherry::kanMX ura4+::P41nmt1-lem2(569-688)-mECitrine-Scer\T.ADH1:natMX	Fig. S7A	This study
DY51299	ZH4044	h−	leu1-32 npr1-mCherry::kanMX ura4+::P41nmt1-lem2(308-688)-mECitrine-Scer\T.ADH1:natMX	Fig. S7A	This study
DY51300	ZH4148	h−	leu1-32 npr1-mCherry::kanMX ura4+::P41nmt1-lem2(1-199)-mECitrine-lem2(308-345)-Scer\T.ADH1:natMX	Fig. S7A	This study
DY51301	ZH4586	h−	leu1-32 npr1-mCherry::kanMX ura4+::P41nmt1-lem2(1-10,45-307)-mECitrine-Scer\T.ADH1:natMX	Fig. S7A	This study
DY51302	ZH4544	h−	leu1-32 npr1-mCherry::kanMX ura4+::P41nmt1-lem2(52-307)-mECitrine-Scer\T.ADH1:natMX	Fig. S7A	This study
DY51303	ZH4550	h−	leu1-32 npr1-mCherry::kanMX ura4+::P41nmt1-lem2(185-307)-mECitrine-Scer\T.ADH1:natMX	Fig. S7A	This study
DY51304	ZH4556	h−	leu1-32 npr1-mCherry::kanMX ura4+::P41nmt1-lem2(200-307)-mECitrine-Scer\T.ADH1:natMX	Fig. S7A	This study
DY51305	ZH4562	h−	leu1-32 npr1-mCherry::kanMX ura4+::P41nmt1-lem2(261-307)-mECitrine-Scer\T.ADH1:natMX	Fig. S7A	This study
DY51306	ZH4972	h−	leu1-32 his3-D1 npr1-mCherry::kanMX ura4+::P41nmt1-lem2(261-279)-mECitrine-Scer\T.ADH1:natMX	Fig. S7A	This study
DY51307	ZH4912	h−	leu1-32 npr1-mCherry::kanMX ura4+::P41nmt1-lem2(11-44)-mECitrine-Scer\T.ADH1:natMX	Fig. S7A	This study
DY51308	ZH4915	h−	leu1-32 npr1-mCherry::kanMX ura4+::P41nmt1-lem2(11-44,261-279)-mECitrine-Scer\T.ADH1:natMX	Fig. S7A	This study
DY51309	ZH4917	h−	leu1-32 npr1-mCherry::kanMX ura4+::P41nmt1-lem2(1-60,261-279)-mECitrine-Scer\T.ADH1:natMX	Fig. S7A	This study
DY51310	ZH5019	h−	leu1-32 npr1-mCherry::kanMX ura4+::P41nmt1-lem2(1-260,280-688)-mECitrine-Scer\T.ADH1:natMX	Fig. S7A	This study
DY51311	ZH8790	h+	leu1-32 his3-D1 lys3+::P41nmt1-SV40\NLS-Ssol\sso7d-mCherry-bqt3-Scer\T.ADH1:bsdMX ura4+::P41nmt1-pus1-mECitrine-Scer\T.ADH1:natMX	Fig. S7B, S7D	This study
DY51312	ZH8954	h+	leu1-32 his3-D1 bqt4Δ::hphMX ura4+::P41nmt1-SV40\NLS-Ssol\sso7d-mCherry-bqt3-Scer\T.ADH1:natMX lys3+::P41nmt1-pus1-mECitrine-Scer\T.ADH1:bsdMX	Fig. S7B, S7D	This study
DY51313	ZH8952	h+	leu1-32 his3-D1 bqt3Δ::hphMX ura4+::P41nmt1-SV40\NLS-Ssol\sso7d-mCherry-bqt3-Scer\T.ADH1:natMX lys3+::P41nmt1-pus1-mECitrine-Scer\T.ADH1:bsdMX	Fig. S7B, S7D-E	This study
DY51314	ZH8831	h?	leu1-32 his3-D1 bqt4Δ::hphMX lys3+::P41nmt1-SV40\NLS-Ssol\sso7d-mCherry-bqt4(412-432)-Scer\T.ADH1:bsdMX ura4+::P41nmt1-pus1-mECitrine-Scer\T.ADH1:natMX	Fig. S7C-D	This study
DY51315	ZH8946	h?	leu1-32 his3-D1 bqt3Δ::hphMX lys3+::P41nmt1-SV40\NLS-Ssol\sso7d-mCherry-bqt4(412-432)-Scer\T.ADH1:bsdMX ura4+::P41nmt1-pus1-mECitrine-Scer\T.ADH1:natMX	Fig. S7C-D	This study
DY51316	ZH8970	h+	leu1-32 his3-D1 bqt3Δ::hphMX ura4+::P.bqt3-SV40\NLS-Ssol\sso7d-mCherry-bqt3-Scer\T.ADH1:natMX lys3+::P41nmt1-pus1-mECitrine-Scer\T.ADH1:bsdMX	Fig. S7E	This study
DY51317	ZH8958	h+	leu1-32 his3-D1 bqt3Δ::hphMX ura4+::P81nmt1-SV40\NLS-Ssol\sso7d-mCherry-bqt3-Scer\T.ADH1:natMX lys3+::P41nmt1-pus1-mECitrine-Scer\T.ADH1:bsdMX	Fig. S7E	This study
DY51318	ZH8964	h+	leu1-32 his3-D1 bqt3Δ::hphMX his5+::Padf1-SV40\NLS-Ssol\sso7d-mCherry-bqt3-Scer\T.ADH1:kanMX lys3+::P41nmt1-pus1-mECitrine-Scer\T.ADH1:bsdMX	Fig. S7E	This study
DY51319	ZH9131	h+	leu1-32 his3-D1 lys3+::P41nmt1-SV40\NLS-bdf1(66-208)-mCherry-h2NLS-LR2-WALP23-Scer\T.ADH1:bsdMX ura4+::P41nmt1-pus1-mECitrine-Scer\T.ADH1:natMX	Fig. S7F-G	This study
DY51320	ZH9133	h+	leu1-32 his3-D1 lys3+::P41nmt1-SV40\NLS-bdf1(66-208)-Y123F-mCherry-h2NLS-LR2-WALP23-Scer\T.ADH1:bsdMX ura4+::P41nmt1-pus1-mECitrine-Scer\T.ADH1:natMX	Fig. S7F-G	This study
DY51321	ZH9135	h+	leu1-32 his3-D1 lys3+::P41nmt1-SV40\NLS-Ssol\sso7d-mCherry-h2NLS-LR2-WALP23-Scer\T.ADH1:bsdMX ura4+::P41nmt1-pus1-mECitrine-Scer\T.ADH1:natMX	Fig. S7F-G	This study
DY51322	ZH9137	h+	leu1-32 his3-D1 lys3+::P41nmt1-SV40\NLS-Ssol\sso7d-W24A,R43E-mCherry-h2NLS-LR2-WALP23-Scer\T.ADH1:bsdMX ura4+::P41nmt1-pus1-mECitrine-Scer\T.ADH1:natMX	Fig. S7F-G	This study
DY51676	ZH6025	h−	leu1-32 his3-D1 npr1-mCherry::kanMX ade6+::hhf2:hht2-yeGFP:bsdMX ade6+::P81nmt1-mTurquoise2-atg8-Scer\T.ADH1:hphMX ura4+::P41nmt1-lem2-Scer\T.ADH1:natMX	Fig. S7H	This study
			Ssol\sso7d: Sulfolobus solfataricus\sso7d
