## Supplementary Table 3 for "Nucleophagy is promoted by two autophagy receptors and inhibited by chromatin-nuclear envelope tethering in fission yeast"

### Sheet: Sheet1
Plasmid	Alias	Descriptive name	Description	Use	Source
pLD5	-	pGBKT7-Crb2(276-778)	pGBKT7 plasmid expressing GAL4BD-Crb2(276-778) from S. cerevisiae ADH1 promoter	Fig. 2C	Du lab plasmid collection
pLD13	-	pGADT7-Crb2(521-778)	pGADT7 plasmid expressing GAL4AD-Crb2(521-778) from S. cerevisiae ADH1 promoter	Fig. 2C	Du lab plasmid collection
pDB5655	pMZH559	pGADT7-Npr1	pGADT7 plasmid expressing Npr1-GAL4AD from S. cerevisiae ADH1 promoter	Fig. 2C	This study
pDB5656	pMZH563	pGADT7-Npr1-W22A,V25A	pGADT7 plasmid expressing Npr1-W22A,V25A-GAL4AD from S. cerevisiae ADH1 promoter	Fig. 2C	This study
pDB5657	pMZH433	pGBKT7-Atg8	pGBKT7 plasmid expressing GAL4BD-Atg8 from S. cerevisiae ADH1 promoter	Fig. 2C	This study
pDB5658	pMZH137	pUra4-P41nmt1-Pus1-mECitrine-Scer\T.ADH1:natMX	SIV plasmid expressing Pus1-mECitrine from P41nmt1 promoter	For fission yeast construction	This study
pDB5659	pMZH298	pUra4-P41nmt1-mECitrine-Bqt4-Scer\T.ADH1:natMX	SIV plasmid expressing mECitrine-Bqt4 from P41nmt1 promoter	For fission yeast construction	This study
pDB5660	pMZH286	pUra4-P41nmt1-Ker1-mECitrine-Scer\T.ADH1:natMX	SIV plasmid expressing Ker1-mECitrine from P41nmt1 promoter	For fission yeast construction	This study
pDB5661	pMZH235	pUra4-P41nmt1-mECitrine-Nup82-Scer\T.ADH1:natMX	SIV plasmid expressing mECitrine-Nup82 from P41nmt1 promoter	For fission yeast construction	This study
pDB5662	pMZH767	pUra4-P41nmt1-H4-mECitrine-Scer\T.ADH1:natMX	SIV plasmid expressing H4-mECitrine from P41nmt1 promoter	For fission yeast construction	This study
pDB5663	pMZH7	pDUAL-P41nmt1-TurboID-mCherry	pDUAL plasmid expressing TurboID-mCherry from P41nmt1 promoter	For fission yeast construction	This study
pDB5664	pMZH23	pDUAL-P41nmt1-TurboID-mCherry-Atg8	pDUAL plasmid expressing TurboID-mCherry-Atg8 from P41nmt1 promoter	For fission yeast construction	This study
pDB5665	pMZH518	pUra4-P41nmt1-mECitrine-Atg8-Scer\T.ADH1:natMX	SIV plasmid expressing mECitrine-Atg8 from P41nmt1 promoter	For fission yeast construction	This study
pDB5666	pMZH273	pLys3-P41nmt1-Npr1-mCherry-Scer\T.ADH1:bsdMX	SIV plasmid expressing Npr1-mCherry from P41nmt1 promoter	For fission yeast construction	This study
pDB5667	pMZH519	pLys3-P41nmt1-Npr1-W22A,V25A-mCherry-Scer\T.ADH1:bsdMX	SIV plasmid expressing Npr1-W22A,V25A-mCherry from P41nmt1 promoter	For fission yeast construction	This study
pDB5668	pMZH683	pUra4-P41nmt1-mCherry-Bqt4-Scer\T.ADH1:natMX	SIV plasmid expressing mCherry-Bqt4 from P41nmt1 promoter	For fission yeast construction	This study
pDB5669	pMZH280	pLys3-P.npr1-Npr1-mCherry-Scer\T.ADH1:bsdMX	SIV plasmid expressing Npr1-mCherry from P.npr1 promoter	For fission yeast construction	This study
pDB5670	pMZH756	pUra4-P41nmt1-ymScarle2I-Atg8-Scer\T.ADH1:natMX	SIV plasmid expressing ymScarlet2I-Atg8 from P41nmt1 promoter	For fission yeast construction	This study
pDB5671	pMZH283	pHis5-P.npr1-Npr1-mECitrine-Scer\T.ADH1:kanMX	SIV plasmid expressing Npr1-mECitrine from P.npr1 promoter	For fission yeast construction	This study
pDB5672	pMZH514	pLys3-P41nmt1-mTurquoise2-Bqt4-Scer\T.ADH1:bsdMX	SIV plasmid expressing mTurquoise2-Bqt4 from P41nmt1 promoter	For fission yeast construction	This study
pDB5673	pMZH378	pHis5-P.npr1-Npr1-W22A,V25A-mECitrine-Scer\T.ADH1:kanMX	SIV plasmid expressing Npr1-W22A,V25A-mECitrine from P.npr1 promoter	For fission yeast construction	This study
pDB5674	pMZH811	pLys3-P81nmt1-Cpy1-mCherry-Scer\T.ADH1:bsdMX	SIV plasmid expressing Cpy1-mCherry from P81nmt1 promoter	For fission yeast construction	This study
pDB5675	pMZH762	pHis5-Padh1-Sum3-GFP1-10-mCherry-Scer\T.ADH1:kanMX	SIV plasmid expressing Sum3-GFP1-10-mCherry from Padh1 promoter	For fission yeast construction	This study
pDB5676	pMZH765	pHis5-Padh1-Gbs1(1-496)-GFP1-10-mCherry-Gbs1(497-506)-Scer\T.ADH1:kanMX	SIV plasmid expressing Gbs1(1-496)-GFP1-10-mCherry-Gbs1(497-506) from Padh1 promoter	For fission yeast construction	This study
pDB5677	pMZH213	pUra4-P41nmt1-Erg11-7×GFP11-Scer\T.ADH1:natMX	SIV plasmid expressing Erg11-7×GFP11 from P41nmt1 promoter	For fission yeast construction	This study
pDB5678	pMZH214	pUra4-P41nmt1-7×GFP11-Erg11-Scer\T.ADH1:natMX	SIV plasmid expressing 7×GFP11-Erg11 from P41nmt1 promoter	For fission yeast construction	This study
pDB5679	pMZH221	pUra4-P41nmt1-Npr1-7×GFP11-Scer\T.ADH1:natMX	SIV plasmid expressing Npr1-7×GFP11 from P41nmt1 promoter	For fission yeast construction	This study
pDB5680	pMZH222	pUra4-P41nmt1-7×GFP11-Npr1-Scer\T.ADH1:natMX	SIV plasmid expressing 7×GFP11-Npr1 from P41nmt1 promoter	For fission yeast construction	This study
pDB5681	pMZH578	pLys3-Pnmt1-Npr1-mECitrine-MTn-Scer\T.ADH1:bsdMX	SIV plasmid expressing Npr1-mECitrine-MTn from Pnmt1 promoter	For fission yeast construction	This study
pDB5682	pMZH278	pLys3-P81nmt1-Epr1-mCherry-Scer\T.ADH1:bsdMX	SIV plasmid expressing Epr1-mCherry from P81nmt1 promoter	For fission yeast construction	This study
pDB5683	pMZH680	pLys3-P81nmt1-Epr1-F352A,V355A-mCherry-Scer\T.ADH1:bsdMX	SIV plasmid expressing Epr1-F352A,V355A-mCherry from P81nmt1 promoter	For fission yeast construction	This study
pDB5684	pMZH333	pLys3-P.npr1-Npr1-W22A,V25A-mCherry-Scer\T.ADH1:bsdMX	SIV plasmid expressing Npr1-W22A,V25A-mCherry from P.npr1 promoter	For fission yeast construction	This study
pDB5685	pMZH463	pLys3-P41nmt1-AIMart-Npr1(30-244)-mCherry-Scer\T.ADH1:bsdMX	SIV plasmid expressing AIMart-Npr1(30-244)-mCherry from P41nmt1 promoter	For fission yeast construction	This study
pDB5686	pMZH465	pLys3-P41nmt1-AIMart-Man1-mCherry-Scer\T.ADH1:bsdMX	SIV plasmid expressing AIMart-Man1-mCherry from P41nmt1 promoter	For fission yeast construction	This study
pDB5687	pMZH550	pLys3-P41nmt1-Rtn1-AIMart-mCherry-Scer\T.ADH1:bsdMX	SIV plasmid expressing Rtn1-AIMart-mCherry from P41nmt1 promoter	For fission yeast construction	This study
pDB5688	pMZH466	pLys3-P41nmt1-mCherry-Kms1-AIMart-Scer\T.ADH1:bsdMX	SIV plasmid expressing mCherry-Kms1-AIMart from P41nmt1 promoter	For fission yeast construction	This study
pDB5689	pMZH469	pLys3-P41nmt1-AIMart-mCherry-Kms1-Scer\T.ADH1:bsdMX	SIV plasmid expressing AIMart-mCherry-Kms1 from P41nmt1 promoter	For fission yeast construction	This study
pDB5690	pMZH470	pLys3-P41nmt1-Erg11-AIMart-mCherry-Scer\T.ADH1:bsdMX	SIV plasmid expressing Erg11-AIMart-mCherry from P41nmt1 promoter	For fission yeast construction	This study
pDB5691	pMZH467	pLys3-P41nmt1-AIMart-Erg11-mCherry-Scer\T.ADH1:bsdMX	SIV plasmid expressing AIMart-Erg11-mCherry from P41nmt1 promoter	For fission yeast construction	This study
pDB5692	pMZH468	pLys3-P41nmt1-AIMart-mCherry-Scer\T.ADH1:bsdMX	SIV plasmid expressing AIMart-mCherry from P41nmt1 promoter	For fission yeast construction	This study
pDB5693	pMZH69	pHis5-P41nmt1-Npr1-mCherry-Scer\T.ADH1:kanMX	SIV plasmid expressing Npr1-mCherry from P41nmt1 promoter	For fission yeast construction	This study
pDB5694	pMZH149	pUra4-P41nmt1-Rtn1-mECitrine-Scer\T.ADH1:natMX	SIV plasmid expressing Rtn1-mECitrine from P41nmt1 promoter	For fission yeast construction	This study
pDB5695	pMZH277	pLys3-P41nmt1-Epr1-mCherry-Scer\T.ADH1:bsdMX	SIV plasmid expressing Epr1-mCherry from P41nmt1 promoter	For fission yeast construction	This study
pDB5696	pMZH751	pLys3-P81nmt1-Epr1-mScarlet2I-Scer\T.ADH1:bsdMX	SIV plasmid expressing Epr1-mScarlet2I from P81nmt1 promoter	For fission yeast construction	This study
pDB5697	pMZH749	pAde6-P.npr1-Npr1-mTurquoise2-Scer\T.ADH1:hphMX	SIV plasmid expressing Npr1-mTurquoise2 from P.npr1 promoter	For fission yeast construction	This study
pDB5698	pMZH918	pAde6-P41nmt1-ymScarlet2I-Atg8-Scer\T.ADH1:hphMX	SIV plasmid expressing ymScarlet2I-Atg8 from P41nmt1 promoter	For fission yeast construction	This study
pDB5699	pMZH681	pLys3-P41nmt1-Erg11-mCherry-Scer\T.ADH1:bsdMX	SIV plasmid expressing Erg11-mCherry from P41nmt1 promoter	For fission yeast construction	This study
pDB5700	pMZH720	pLys3-P41nmt1-Pus1-mTurquoise2-Scer\T.ADH1:bsdMX	SIV plasmid expressing Pus1-mTurquoise2 from P41nmt1 promoter	For fission yeast construction	This study
pDB5701	pMZH752	pLys3-P81nmt1-Epr1-ymScarlet2I-Scer\T.ADH1:bsdMX	SIV plasmid expressing Epr1-ymScarlet2I from P81nmt1 promoter	For fission yeast construction	This study
pDB5702	pMZH917	pLys3-P41nmt1-ymScarlet2I-Atg8-Scer\T.ADH1:bsdMX	SIV plasmid expressing ymScarlet2I-Atg8 from P41nmt1 promoter	For fission yeast construction	This study
pDB5703	pMZH771	pLys3-P41nmt1-mCherry-Bqt4-Scer\T.ADH1:bsdMX	SIV plasmid expressing mCherry-Bqt4 from P41nmt1 promoter	For fission yeast construction	This study
pDB5704	pMZH769	pAde6-P81nmt1-Cpy1-mTurquoise2-Scer\T.ADH1:hphMX	SIV plasmid expressing Cpy1-mTurquoise2 from P81nmt1 promoter	For fission yeast construction	This study
pDB5705	pMZH66	pHis5-P41nmt1-Npr1-mECitrine-Scer\T.ADH1:kanMX	SIV plasmid expressing Npr1-mECitrine from P41nmt1 promoter	For fission yeast construction	This study
pDB5706	pMZH96	pUra4-P41nmt1-Npr1-mECitrine-Scer\T.ADH1:natMX	SIV plasmid expressing Npr1-mECitrine from P41nmt1 promoter	For fission yeast construction	This study
pDB5707	pMZH302	pHis5-P41nmt1-Lem2-mCherry-Scer\T.ADH1:kanMX	SIV plasmid expressing Lem2-mCherry from P41nmt1 promoter	For fission yeast construction	This study
pDB5708	pMZH642	pAde6-P41nmt1-Lem2-mTurquoise2-Scer\T.ADH1:hphMX	SIV plasmid expressing Lem2-mTurquoise2 from P41nmt1 promoter	For fission yeast construction	This study
pDB5709	pMZH704	pAde6-P41nmt1-Lem2-mCherry-Scer\T.ADH1:hphMX	SIV plasmid expressing Lem2-mCherry from P41nmt1 promoter	For fission yeast construction	This study
pDB5710	pMZH643	pLys3-P41nmt1-Lem2-mTurquoise2-Scer\T.ADH1:bsdMX	SIV plasmid expressing Lem2-mTurquoise2 from P41nmt1 promoter	For fission yeast construction	This study
pDB5711	pMZH158	pUra4-P41nmt1-Lem2-mECitrine-Scer\T.ADH1:natMX	SIV plasmid expressing Lem2-mECitrine from P41nmt1 promoter	For fission yeast construction	This study
pDB5712	pMZH106	pUra4-P41nmt1-Epr1-mECitrine-Scer\T.ADH1:natMX	SIV plasmid expressing Epr1-mECitrine from P41nmt1 promoter	For fission yeast construction	This study
pDB5713	pMZH779	pHis5-P81nmt1-Lem2-mCherry-Scer\T.ADH1:kanMX	SIV plasmid expressing Lem2-mCherry from P81nmt1 promoter	For fission yeast construction	This study
pDB5714	pMZH775	pHis5-P.adf1-Lem2-mCherry-Scer\T.ADH1:kanMX	SIV plasmid expressing Lem2-mCherry from P.adf1 promoter	For fission yeast construction	This study
pDB5715	pMZH776	pHis5-P.cyc1-Lem2-mCherry-Scer\T.ADH1:kanMX	SIV plasmid expressing Lem2-mCherry from P.cyc1 promoter	For fission yeast construction	This study
pDB5716	pMZH666	pLys3-P41nmt1-Lem2(1-60)-mCherry-Scer\T.ADH1:bsdMX	SIV plasmid expressing Lem2(1-60)-mCherry from P41nmt1 promoter	For fission yeast construction	This study
pDB5717	pMZH668	pLys3-P41nmt1-Lem2(261-279)-mCherry-Scer\T.ADH1:bsdMX	SIV plasmid expressing Lem2(261-279)-mCherry from P41nmt1 promoter	For fission yeast construction	This study
pDB5718	pMZH667	pLys3-P41nmt1-Lem2(1-60, 261-279)-mCherry-Scer\T.ADH1:bsdMX	SIV plasmid expressing Lem2(1-60, 261-279)-mCherry from P41nmt1 promoter	For fission yeast construction	This study
pDB5719	pMZH1010	pLys3-P41nmt1-Lem2(1-60)-mCherry-Bqt4(412-432)-Scer\T.ADH1:bsdMX	SIV plasmid expressing Lem2(1-60)-mCherry-Bqt4(412-432) from P41nmt1 promoter	For fission yeast construction	This study
pDB5720	pMZH926	pLys3-P41nmt1-SV40\NLS-bdf1(66-208)-mCherry-Bqt4(412-432)-Scer\T.ADH1:bsdMX	SIV plasmid expressing SV40\NLS-bdf1(66-208)-mCherry-Bqt4(412-432) from P41nmt1 promoter	For fission yeast construction	This study
pDB5721	pMZH1008	pLys3-P41nmt1-SV40\NLS-bdf1(66-208)-Y123F-mCherry-Bqt4(412-432)-Scer\T.ADH1:bsdMX	SIV plasmid expressing SV40\NLS-bdf1(66-208)-Y123F-mCherry-Bqt4(412-432) from P41nmt1 promoter	For fission yeast construction	This study
pDB5722	pMZH930	pLys3-P41nmt1-SV40\NLS-Ssol\Sso7d-mCherry-Bqt4(412-432)-Scer\T.ADH1:bsdMX	SIV plasmid expressing SV40\NLS-Ssol\Sso7d-mCherry-Bqt4(412-432) from P41nmt1 promoter	For fission yeast construction	This study
pDB5723	pMZH1009	pLys3-P41nmt1-SV40\NLS-Ssol\Sso7d-W24A,R43E-mCherry-Bqt4(412-432)-Scer\T.ADH1:bsdMX	SIV plasmid expressing SV40\NLS-Ssol\Sso7d-W24A,R43E-mCherry-Bqt4(412-432) from P41nmt1 promoter	For fission yeast construction	This study
pDB5724	pMZH541	pLys3-P41nmt1-H3-mECitrine-Scer\T.ADH1:bsdMX	SIV plasmid expressing H3-mECitrine from P41nmt1 promoter	For fission yeast construction	This study
pDB5725	pMZH738	pAde6-P41nmt1-mTurquoise2-Bqt4-Scer\T.ADH1:hphMX	SIV plasmid expressing mTurquoise2-Bqt4 from P41nmt1 promoter	For fission yeast construction	This study
pDB5726	pMZH203	pUra4-P41nmt1-Lem2-Scer\T.ADH1:natMX	SIV plasmid expressing Lem2 from P41nmt1 promoter	For fission yeast construction	This study
pDB5727	pMZH1062	pUra4-P41nmt1-SV40\NLS-Ssol\Sso7d-h2NLS-LR2-WALP23-Scer\T.ADH1:natMX	SIV plasmid expressing SV40\NLS-Ssol\Sso7d-h2NLS-LR2-WALP23 from P41nmt1 promoter	For fission yeast construction	This study
pDB5728	pMZH1063	pUra4-P41nmt1-SV40\NLS-Ssol\Sso7d-W24A,R43E-h2NLS-LR2-WALP23-Scer\T.ADH1:natMX	SIV plasmid expressing SV40\NLS-Ssol\Sso7d-W24A,R43E-h2NLS-LR2-WALP23 from P41nmt1 promoter	For fission yeast construction	This study
pDB5729	pMZH261	pUra4-P41nmt1-Lem2(1-574)-mECitrine-Scer\T.ADH1:natMX	SIV plasmid expressing Lem2(1-574)-mECitrine from P41nmt1 promoter	For fission yeast construction	This study
pDB5730	pMZH258	pUra4-P41nmt1-Lem2(1-345)-mECitrine-Scer\T.ADH1:natMX	SIV plasmid expressing Lem2(1-345)-mECitrine from P41nmt1 promoter	For fission yeast construction	This study
pDB5731	pMZH259	pUra4-P41nmt1-Lem2(1-313)-mECitrine-Scer\T.ADH1:natMX	SIV plasmid expressing Lem2(1-313)-mECitrine from P41nmt1 promoter	For fission yeast construction	This study
pDB5732	pMZH304	pUra4-P41nmt1-Lem2(1-307)-mECitrine-Scer\T.ADH1:natMX	SIV plasmid expressing Lem2(1-307)-mECitrine from P41nmt1 promoter	For fission yeast construction	This study
pDB5733	pMZH349	pUra4-P41nmt1-Lem2(1-279)-mECitrine-Scer\T.ADH1:natMX	SIV plasmid expressing Lem2(1-279)-mECitrine from P41nmt1 promoter	For fission yeast construction	This study
pDB5734	pMZH262	pUra4-P41nmt1-Lem2(1-199)-mECitrine-Scer\T.ADH1:natMX	SIV plasmid expressing Lem2(1-199)-mECitrine from P41nmt1 promoter	For fission yeast construction	This study
pDB5735	pMZH260	pUra4-P41nmt1-Lem2(1-60)-mECitrine-Scer\T.ADH1:natMX	SIV plasmid expressing Lem2(1-60)-mECitrine from P41nmt1 promoter	For fission yeast construction	This study
pDB5736	pMZH345	pUra4-P41nmt1-Lem2(61-688)-mECitrine-Scer\T.ADH1:natMX	SIV plasmid expressing Lem2(61-688)-mECitrine from P41nmt1 promoter	For fission yeast construction	This study
pDB5737	pMZH266	pUra4-P41nmt1-Lem2(340-547)-mECitrine-Scer\T.ADH1:natMX	SIV plasmid expressing Lem2(340-547)-mECitrine from P41nmt1 promoter	For fission yeast construction	This study
pDB5738	pMZH265	pUra4-P41nmt1-Lem2(569-688)-mECitrine-Scer\T.ADH1:natMX	SIV plasmid expressing Lem2(569-688)-mECitrine from P41nmt1 promoter	For fission yeast construction	This study
pDB5739	pMZH264	pUra4-P41nmt1-Lem2(308-688)-mECitrine-Scer\T.ADH1:natMX	SIV plasmid expressing Lem2(308-688)-mECitrine from P41nmt1 promoter	For fission yeast construction	This study
pDB5740	pMZH263	pUra4-P41nmt1-Lem2(1-199)-mECitrine-Lem2(308-345)-Scer\T.ADH1:natMX	SIV plasmid expressing Lem2(1-199)-mECitrine-Lem2(308-345) from P41nmt1 promoter	For fission yeast construction	This study
pDB5741	pMZH313	pUra4-P41nmt1-Lem2(1-10, 45-307)-mECitrine-Scer\T.ADH1:natMX	SIV plasmid expressing Lem2(1-10, 45-307)-mECitrine from P41nmt1 promoter	For fission yeast construction	This study
pDB5742	pMZH305	pUra4-P41nmt1-Lem2(52-307)-mECitrine-Scer\T.ADH1:natMX	SIV plasmid expressing Lem2(52-307)-mECitrine from P41nmt1 promoter	For fission yeast construction	This study
pDB5743	pMZH306	pUra4-P41nmt1-Lem2(185-307)-mECitrine-Scer\T.ADH1:natMX	SIV plasmid expressing Lem2(185-307)-mECitrine from P41nmt1 promoter	For fission yeast construction	This study
pDB5744	pMZH307	pUra4-P41nmt1-Lem2(200-307)-mECitrine-Scer\T.ADH1:natMX	SIV plasmid expressing Lem2(200-307)-mECitrine from P41nmt1 promoter	For fission yeast construction	This study
pDB5745	pMZH308	pUra4-P41nmt1-Lem2(261-307)-mECitrine-Scer\T.ADH1:natMX	SIV plasmid expressing Lem2(261-307)-mECitrine from P41nmt1 promoter	For fission yeast construction	This study
pDB5746	pMZH336	pUra4-P41nmt1-Lem2(261-279)-mECitrine-Scer\T.ADH1:natMX	SIV plasmid expressing Lem2(261-279)-mECitrine from P41nmt1 promoter	For fission yeast construction	This study
pDB5747	pMZH335	pUra4-P41nmt1-Lem2(11-44)-mECitrine-Scer\T.ADH1:natMX	SIV plasmid expressing Lem2(11-44)-mECitrine from P41nmt1 promoter	For fission yeast construction	This study
pDB5748	pMZH338	pUra4-P41nmt1-Lem2(11-44, 261-279)-mECitrine-Scer\T.ADH1:natMX	SIV plasmid expressing Lem2(11-44, 261-279)-mECitrine from P41nmt1 promoter	For fission yeast construction	This study
pDB5749	pMZH340	pUra4-P41nmt1-Lem2(1-60, 261-279)-mECitrine-Scer\T.ADH1:natMX	SIV plasmid expressing Lem2(1-60, 261-279)-mECitrine from P41nmt1 promoter	For fission yeast construction	This study
pDB5750	pMZH343	pUra4-P41nmt1-Lem2(1-260, 280-688)-mECitrine-Scer\T.ADH1:natMX	SIV plasmid expressing Lem2(1-260, 280-688)-mECitrine from P41nmt1 promoter	For fission yeast construction	This study
pDB5751	pMZH1029	pUra4-P.bqt3-SV40\NLS-Ssol\Sso7d-mCherry-Bqt3-Scer\T.ADH1:natMX	SIV plasmid expressing SV40\NLS-Ssol\Sso7d-mCherry-Bqt3 from P.bqt3 promoter	For fission yeast construction	This study
pDB5752	pMZH1026	pUra4-P81nmt1-SV40\NLS-Ssol\Sso7d-mCherry-Bqt3-Scer\T.ADH1:natMX	SIV plasmid expressing SV40\NLS-Ssol\Sso7d-mCherry-Bqt3 from P81nmt1 promoter	For fission yeast construction	This study
pDB5753	pMZH1027	pHis5-P.adf1-SV40\NLS-Ssol\Sso7d-mCherry-Bqt3-Scer\T.ADH1:kanMX	SIV plasmid expressing SV40\NLS-Ssol\Sso7d-mCherry-Bqt3 from P.adf1 promoter	For fission yeast construction	This study
pDB5754	pMZH1025	pUra4-P41nmt1-SV40\NLS-Ssol\Sso7d-mCherry-Bqt3-Scer\T.ADH1:natMX	SIV plasmid expressing SV40\NLS-Ssol\Sso7d-mCherry-Bqt3 from P41nmt1 promoter	For fission yeast construction	This study
pDB5755	pMZH1004	pLys3-P41nmt1-SV40\NLS-Ssol\Sso7d-mCherry-Bqt3-Scer\T.ADH1:bsdMX	SIV plasmid expressing SV40\NLS-Ssol\Sso7d-mCherry-Bqt3 from P41nmt1 promoter	For fission yeast construction	This study
pDB5756	pMZH877	pLys3-P41nmt1-SV40\NLS-Bdf1(66-208)-mCherry-h2NLS-LR2-WALP23-Scer\T.ADH1:bsdMX	SIV plasmid expressing SV40\NLS-Bdf1(66-208)-mCherry-h2NLS-LR2-WALP23 from P41nmt1 promoter	For fission yeast construction	This study
pDB5757	pMZH878	pLys3-P41nmt1-SV40\NLS-Bdf1(66-208)-Y123F-mCherry-h2NLS-LR2-WALP23-Scer\T.ADH1:bsdMX	SIV plasmid expressing SV40\NLS-Bdf1(66-208)-Y123F-mCherry-h2NLS-LR2-WALP23 from P41nmt1 promoter	For fission yeast construction	This study
pDB5758	pMZH879	pLys3-P41nmt1-SV40\NLS-Ssol\Sso7d-mCherry-h2NLS-LR2-WALP23-Scer\T.ADH1:bsdMX	SIV plasmid expressing SV40\NLS-Ssol\Sso7d-mCherry-h2NLS-LR2-WALP23 from P41nmt1 promoter	For fission yeast construction	This study
pDB5759	pMZH880	pLys3-P41nmt1-SV40\NLS-Ssol\Sso7d-W24A,R43E-mCherry-h2NLS-LR2-WALP23-Scer\T.ADH1:bsdMX	SIV plasmid expressing SV40\NLS-Ssol\Sso7d-W24A,R43E-mCherry-h2NLS-LR2-WALP23 from P41nmt1 promoter	For fission yeast construction	This study
pDB5760	pHY1204	pAde6-Hhf2:Hht2-yeGFP:bsdMX	SIV plasmid expressing Hhf2:Hht2-yeGFP from hht2 promoter	For fission yeast construction	This study
